# Topoisomerase 1 dependent R-loop deficiency drives accelerated replication and genomic instability

**DOI:** 10.1101/2020.07.21.214700

**Authors:** Dan Sarni, Alon Shtrikman, Yifat S. Oren, Batsheva Kerem

**Author notes:** Corresponding Author: Prof. Batsheva Kerem, Department of Genetics, The Life Science Institute The Hebrew University, Jerusalem, Israel 91904.

## Abstract

DNA replication is a complex process that is tightly regulated to ensure faithful genome duplication, and its perturbation leads to DNA damage and genomic instability. Replication stress is commonly associated with slow and stalled replication forks. Recently, accelerated replication has emerged as a non-canonical form of replication stress. However, the molecular basis underlying fork acceleration is largely unknown. Here we show that increased topoisomerase 1 (TOP1) expression induces aberrant replication fork acceleration and DNA damage by decreasing RNA-DNA hybrids (R-loops). Degradation of R-loops by overexpression of RNaseH1 also accelerates replication and generates DNA damage. Furthermore, upregulation of TOP1 by activation of the mutated HRAS oncogene leads to fork acceleration and DNA damage in pre-senescent cells. In these cells, restoration of TOP1 expression level or mild replication inhibition rescues the perturbed replication and reduces DNA damage. These findings highlight the importance of TOP1 equilibrium in the regulation of R-loop homeostasis to ensure faithful DNA replication and genome integrity.
