## Supplementary Table 1 for "Topoisomerase 1 dependent R-loop deficiency drives accelerated replication and genomic instability"

### Sheet: Supplementary Table 1
Gene Name	Averaged normalized counts			Log2FC.RAS2	Log2FC.RAS4	Log2FC.ave	expressed > 50 counts
	Ctrl	RAS 2	RAS 4
E2F7	821.073	3555.66	4766.35	2.11432	2.53717	2.32575	1
EREG	4043.52	17031.3	12499.8	2.07452	1.62821	1.85136	1
HMGA1	7451.85	27337.8	19999.9	1.87509	1.4242	1.64964	1
C8orf80	0	0	0.35324	-0.0686968	3.21172	1.57151	0
GMNC	0	0	0.286032	-0.0686936	2.97868	1.45499	0
EGFR	1751.33	3773.01	4287.36	1.10719	1.29175	1.19947	1
TOP1	2356.7	4744.39	5358.14	1.00942	1.18486	1.09714	1
C10orf2	246.382	472.232	535.332	0.936701	1.1175	1.0271	1
HELB	13.0044	23.7124	29.9445	0.857614	1.19131	1.02446	0
ZNF259	950.927	1661.2	1742.22	0.804514	0.873321	0.838917	1
DNAJC2	569.193	931.123	1004.66	0.709206	0.817703	0.763455	1
DACH1	65.0571	91.7367	131.089	0.493735	1.00968	0.751708	1
GRWD1	774.237	1283.53	1228.45	0.727303	0.664181	0.695742	1
GTPBP4	1632.04	2539.95	2612.64	0.638473	0.679091	0.658782	1
ORC5	379.697	629.058	559.136	0.728427	0.558225	0.643326	1
TIPIN	109.872	195.001	151.036	0.824433	0.455483	0.639958	1
LRWD1	404.985	648.497	615.281	0.676865	0.602235	0.63955	1
DNAJA3	1198.58	1834.4	1895.36	0.613217	0.660888	0.637052	1
POLE3	1031.37	1717.44	1461.7	0.734503	0.50132	0.617912	1
ATG7	711.688	1077.32	1088.93	0.597672	0.612039	0.604855	1
BAZ1A	1001.16	1583.63	1398.97	0.660817	0.481825	0.571321	1
DBF4	160.669	288.671	192.606	0.839909	0.25442	0.547165	1
STOML2	1295.18	1904.15	1847.28	0.554803	0.510851	0.532827	1
SSRP1	2721.64	4483.9	3387.7	0.719749	0.315268	0.517509	1
CACYBP	730.237	1213.05	893.405	0.730366	0.288831	0.509598	1
TOP3A	482.599	699.289	652.98	0.533874	0.436857	0.485366	1
HRAS	25140.9	34496.8	35772.3	0.456387	0.508789	0.482588	1
SSBP1	1073.97	1461.45	1541.74	0.444297	0.520663	0.48248	1
KCTD13	236.106	282.074	382.331	0.255933	0.6961	0.476016	1
TOP1MT	244.202	317.11	357.976	0.378396	0.55474	0.466568	1
NBN	1326.2	1914.72	1715.05	0.529485	0.370121	0.449803	1
RPA4	3.05081	3.00637	5.63623	-0.0297231	0.908826	0.439552	0
DHX9	3676.68	5277.75	4642.4	0.521333	0.336192	0.428763	1
C1orf55	538.87	666.831	775.768	0.307941	0.527283	0.417612	1
JUN	1038.84	1306.62	1441.62	0.330642	0.473095	0.401869	1
SET	2976.06	4020.95	3797.34	0.433937	0.351202	0.39257	1
CDC34	762.15	929.722	1050.02	0.285373	0.461431	0.373402	1
WDR18	558.3	756.198	681.347	0.436535	0.287369	0.361952	1
THOC1	359.722	498.977	427.944	0.46907	0.247244	0.358157	1
STRA13	464.286	671.638	522.437	0.529783	0.167236	0.348509	1
CCNE1	103.606	133.717	130.162	0.364025	0.328487	0.346256	1
ATF1	480.601	623.338	591.367	0.373968	0.297474	0.335721	1
ATR	906.667	1175.75	1109.79	0.375529	0.291038	0.333283	1
ALYREF	768.995	1061.72	881.821	0.463815	0.195778	0.329797	1
ZMPSTE24	2894.18	3557.86	3703.62	0.297981	0.355549	0.326765	1
ATM	1244.11	1434.37	1692.19	0.205635	0.443609	0.324622	1
PPP2CA	3607.69	4623.06	4396.78	0.357832	0.285129	0.32148	1
GINS3	82.3096	127.078	84.1374	0.61838	0.0217434	0.320062	1
POLG	926.572	1081.75	1235.46	0.223144	0.414767	0.318956	1
ORC6	184.061	322.523	164.273	0.805413	-0.169893	0.31776	1
HUS1	594.475	676.564	808.061	0.185998	0.442072	0.314035	1
IGHMBP2	322.687	386.841	414.556	0.258938	0.358247	0.308593	1
PRIM2	295.035	425.379	314.977	0.525838	0.0906748	0.308256	1
CDK9	852.714	983.012	1133.27	0.204801	0.409925	0.307363	1
NUP98	3369.1	4266.62	4040.68	0.340714	0.261918	0.301316	1
ORC1	94.2075	207.572	65.0839	1.1345	-0.542503	0.296001	1
DTD1	1020.66	1214.93	1286.1	0.250723	0.33261	0.291667	1
SUPT16H	2381.6	3160.1	2684.76	0.407615	0.172371	0.289993	1
ANKRD17	3411.7	4023.57	4321.17	0.238364	0.341119	0.289742	1
SLFN11	324.711	730.408	215.959	1.16783	-0.589768	0.289032	1
GINS4	283.601	539.049	223.302	0.924761	-0.348759	0.288001	1
C20orf72	527.816	693.255	599.681	0.392533	0.182545	0.287539	1
LIG3	423.598	566.273	472.046	0.416355	0.153965	0.28516	1
RFC2	325.665	506.459	312.009	0.633777	-0.0656402	0.284069	1
CCDC88A	1489.21	1882.95	1732.94	0.338331	0.21842	0.278375	1
CINP	514.893	615.515	634.245	0.255638	0.298817	0.277227	1
FEN1	783.342	1363.36	662.294	0.798235	-0.243856	0.27719	1
RPA2	500.978	643.806	573.457	0.360983	0.192582	0.276783	1
WAPAL	1631.53	2001.41	1920	0.295121	0.235259	0.26519	1
LIG4	554.28	624.594	700.923	0.174955	0.340398	0.257676	1
RBBP6	1251.7	1503.18	1478.83	0.26449	0.240581	0.252536	1
TERF2	506.839	608.212	593.735	0.263937	0.22934	0.246639	1
TEFM	207.489	249.993	242.272	0.268579	0.219909	0.244244	1
SLX4	373.758	443.075	441.61	0.242408	0.237936	0.240172	1
S100A11	10764.8	11803.2	13625.8	0.132753	0.33987	0.236311	1
RRM2B	1928.16	1829.7	2771.31	-0.0753699	0.523835	0.224232	1
POLN	29.1449	29.6127	39.0213	0.0173235	0.415503	0.216413	0
UPF1	2442.05	2838.82	2832.92	0.216618	0.214047	0.215333	1
CHEK1	607.001	774.534	642.264	0.349825	0.078683	0.214254	1
RAD9A	121.45	162.903	120.733	0.419984	-0.00855223	0.205716	1
BLM	75.5588	161.607	47.3445	1.09091	-0.68614	0.202384	1
CDC6	439.797	1024.17	250.426	1.2178	-0.815927	0.200938	1
PDS5A	2247.94	2661.59	2504.62	0.244185	0.156188	0.200186	1
ZNF830	204.649	243.061	226.902	0.245702	0.146678	0.19619	1
SAMHD1	346.641	424.06	371.931	0.290994	0.0995824	0.195288	1
ZBTB38	3581.8	4357.7	3857.67	0.282749	0.107175	0.194962	1
RPAIN	312.492	328.799	380.968	0.0770442	0.290083	0.183564	1
ATAD5	67.5152	114.204	51.5256	0.75081	-0.403006	0.173902	1
OBFC1	413.734	438.673	492.973	0.0849175	0.252128	0.168523	1
MCM8	281.417	461.693	217.389	0.71147	-0.376626	0.167422	1
RFWD3	918.237	1206.49	881.655	0.392561	-0.0603614	0.1661	1
BOD1L	1268.26	1357.2	1487.13	0.0983876	0.230783	0.164585	1
MCM7	1615.79	2511.81	1305.81	0.635911	-0.307766	0.164072	1
ZNF365	258.703	285.499	288.043	0.143626	0.155251	0.149439	1
TTF1	215.066	249.387	226.747	0.214125	0.07489	0.144508	1
STAG2	1875.91	2105.69	2041.29	0.166511	0.121949	0.14423	1
RBM14	942.436	1228.83	878.796	0.382188	-0.102217	0.139985	1
INO80	917.624	1033.76	983.774	0.171978	0.101597	0.136787	1
FAF1	821.434	944.009	857.637	0.19933	0.0604777	0.129904	1
DDX11	258.924	313.72	256.173	0.27208	-0.0183168	0.126882	1
SLBP	906.109	1013.88	961.912	0.162058	0.0861607	0.12411	1
RFC1	1335.8	1660.79	1269.97	0.314002	-0.0740236	0.119989	1
WDHD1	298.828	421.229	251.056	0.491715	-0.255244	0.118236	1
NASP	813.922	1099.14	710.422	0.43212	-0.198111	0.117004	1
POLD2	2309.18	2560.41	2441.65	0.148405	0.0795536	0.113979	1
DNA2	108.827	162.508	86.1624	0.572265	-0.34505	0.113607	1
FANCM	188.642	242.211	172.629	0.358821	-0.133942	0.112439	1
C20orf43	2769.7	2953.82	3007.13	0.0926937	0.118398	0.105546	1
DONSON	374.393	533.169	304.789	0.507141	-0.300657	0.103242	1
WRN	397.891	464.8	391.406	0.226499	-0.0233073	0.101596	1
PPP2R1A	6892.97	6841.95	7978.74	-0.0108239	0.210917	0.100046	1
POLA2	428.218	598.87	351.869	0.482199	-0.286673	0.0977627	1
CHEK2	136.258	159.315	134.334	0.219768	-0.0295519	0.0951083	1
TOPBP1	822.342	1116.09	692.491	0.439464	-0.2498	0.0948323	1
KIN	316.745	329.449	344.07	0.0592345	0.119971	0.0896028	1
SMARCAL1	726.419	780.977	763.098	0.104068	0.0693821	0.0867249	1
RBBP8	403.602	539.802	340.389	0.417497	-0.245219	0.0861391	1
E4F1	347.666	378.752	357.549	0.121126	0.0403113	0.0807187	1
WRNIP1	856.628	940.701	872.595	0.133973	0.0252803	0.0796266	1
POLA1	263.271	416.155	186.361	0.657852	-0.503036	0.0774081	1
USP37	178.925	220.587	161.826	0.298324	-0.145509	0.0764073	1
ESCO1	344.093	315.964	413.951	-0.119395	0.26995	0.0752775	1
RTEL1	27.2586	37.3433	22.4894	0.439135	-0.291386	0.0738747	0
RFC5	207.482	294.594	162.819	0.502618	-0.355624	0.073497	1
KAT7	633.495	687.399	646.997	0.117024	0.0289122	0.0729683	1
MCM2	621.983	880.952	486.801	0.500674	-0.355032	0.0728208	1
FBXO18	1652.72	1705.69	1760.02	0.0453522	0.0897758	0.067564	1
BRCA2	127.508	187.975	94.9779	0.554978	-0.428554	0.0632119	1
RAD50	2077.62	2114.1	2223.5	0.0256157	0.0980268	0.0618212	1
POLK	1114.36	1136.09	1187.15	0.0285324	0.091244	0.0598882	1
CTC1	302.739	286.632	345.799	-0.078815	0.193179	0.0571822	1
MUS81	730.868	785.551	736.07	0.102771	0.0098295	0.0563001	1
NAP1L1	5207.89	5735.39	5092.64	0.139178	-0.0325121	0.0533331	1
TBRG1	978.628	1049.02	973.182	0.101811	-0.00603532	0.0478878	1
ORC4	519.36	519.653	552.903	0.00124131	0.0892634	0.0452524	1
ATRIP	205.604	247.184	182.999	0.263487	-0.175142	0.0441722	1
KIAA0101	268.411	500.779	151.393	0.898964	-0.82799	0.0354872	1
ORC2	401.501	443.978	377.861	0.145075	-0.0897391	0.0276677	1
RRM1	1964.48	2750.5	1458.21	0.485077	-0.43075	0.0271634	1
CHAF1A	427.107	625.284	303.423	0.547861	-0.496783	0.0255389	1
DSCC1	65.9001	100.609	44.9707	0.601683	-0.564713	0.0184848	1
RBBP4	943.044	1003.62	905.219	0.0908993	-0.0587534	0.0160729	1
SMARCA5	3139.59	3189.05	3153.56	0.0227121	0.00648795	0.0146	1
POLE4	919.1	924.665	928.715	0.00822155	0.0139849	0.0111032	1
POLG2	107.243	111.368	104.903	0.0482356	-0.0355382	0.0063487	1
RRM2	1779.32	3320.35	961.728	0.899841	-0.887998	0.00592158	1
DTL	343.933	608.494	196.737	0.821413	-0.809979	0.0057171	1
SMC3	1081	1175.03	998.533	0.119554	-0.115208	0.00217303	1
RAC1	4658.66	4806.01	4518.21	0.0450566	-0.0441758	0.000440434	1
RPA1	1879.66	2106.15	1679.8	0.163571	-0.163157	0.000206789	1
PURA	1285.41	1376.14	1196.66	0.0991104	-0.103558	-0.00222396	1
MCM4	2069.35	2608.56	1618.03	0.333532	-0.355785	-0.0111262	1
MCMBP	1426.63	1641.28	1221.16	0.201618	-0.225804	-0.012093	1
RAD9B	5.71223	7.68269	4.34816	0.395165	-0.424283	-0.014559	0
WIZ	1398.15	1393.78	1356.46	-0.00555366	-0.0438845	-0.0247191	1
CDC7	101.175	137.268	71.4367	0.433953	-0.506337	-0.0361919	1
CDK2AP1	4675.34	4391.8	4703.49	-0.0902966	0.00831798	-0.0409893	1
SMC1A	2214.42	2585.46	1757.96	0.222919	-0.333983	-0.0555316	1
MTBP	75.588	112.065	47.5857	0.566842	-0.677967	-0.0555624	1
PNKP	554.077	508.711	555.058	-0.123511	0.00449453	-0.0595084	1
KAT5	496.161	472.362	476.371	-0.0716108	-0.0593207	-0.0654657	1
CDAN1	402.252	401.221	367.361	-0.00628555	-0.13408	-0.0701827	1
TONSL	258.789	376.561	160.927	0.537937	-0.686565	-0.0743139	1
POLD3	247.548	316.817	173.142	0.351208	-0.52034	-0.0845657	1
CLSPN	302.24	519.63	156.601	0.780319	-0.952144	-0.0859125	1
RTEL1-TNFRSF6B	14.1141	18.2839	9.94499	0.351705	-0.528039	-0.0881669	0
POLL	343.18	303.705	339.879	-0.176986	-0.012608	-0.0947972	1
POLB	171.847	156.743	165.328	-0.13524	-0.0609293	-0.0980848	1
MSH6	993.37	1130.83	761.485	0.186504	-0.385031	-0.0992633	1
RFC3	312.714	455.934	186.816	0.541672	-0.747926	-0.103127	1
MRE11A	394.331	407.356	330.529	0.045458	-0.258747	-0.106645	1
TIMELESS	742.496	934.527	507.887	0.330215	-0.549058	-0.109421	1
RMI1	188.793	233.472	131.648	0.302665	-0.523528	-0.110432	1
POLD1	270.953	371.193	169.621	0.451175	-0.676865	-0.112845	1
GINS1	192.511	284.496	111.982	0.56115	-0.787901	-0.113376	1
RAD17	647.017	566.575	628.723	-0.189794	-0.0409697	-0.115382	1
RAD17	647.017	566.575	628.723	-0.189794	-0.0409697	-0.115382	1
RAD17	647.017	566.575	628.723	-0.189794	-0.0409697	-0.115382	1
REPIN1	1353.99	1284.29	1207.41	-0.0770906	-0.165338	-0.121214	1
ING5	353.067	339.588	305.17	-0.0560435	-0.211323	-0.133683	1
ACD	262.946	256.587	224.047	-0.0385141	-0.230406	-0.13446	1
NCOA6	1273.59	1141.13	1168.95	-0.157649	-0.122169	-0.139909	1
MCM3	1265.47	1631.88	800.195	0.366095	-0.662734	-0.14832	1
REV1	633.9	525.986	617.649	-0.267392	-0.0358114	-0.151602	1
RBBP7	2016.91	2107.65	1559.74	0.0627775	-0.371908	-0.154565	1
TSPYL2	1756.56	1643.29	1505.54	-0.0958438	-0.221852	-0.158848	1
MCM10	170.411	321.232	72.6861	0.911752	-1.23643	-0.162338	1
EHMT2	1224.44	1108.88	1069.82	-0.144159	-0.195912	-0.170035	1
RFC4	220.841	294.371	131.102	0.411128	-0.758198	-0.173535	1
SPHAR	57.7661	49.3765	52.2701	-0.219813	-0.142578	-0.181196	1
EME2	65.2668	52.2662	63.0567	-0.323505	-0.0418476	-0.182676	1
MMS22L	184.867	245.943	107.853	0.409678	-0.784281	-0.187302	1
POLQ	185.644	279.871	95.2299	0.589792	-0.969029	-0.189619	1
APITD1	101.161	119.495	65.1177	0.234417	-0.643639	-0.204611	1
ORC3	687.965	637.555	559.262	-0.109665	-0.299856	-0.20476	1
RPA3	111.694	120.951	77.7932	0.114957	-0.524526	-0.204785	1
CHTF18	176.847	251.424	93.839	0.503204	-0.918339	-0.207567	1
POLH	1644.68	1359.74	1487.3	-0.274745	-0.145957	-0.210351	1
EXO1	177.272	265.491	88.5737	0.579338	-1.0082	-0.214432	1
TNFAIP1	2428.05	1875.08	2319.3	-0.372395	-0.0652667	-0.218831	1
RNASEH2A	289.695	424.642	146.552	0.548979	-0.987	-0.21901	1
ATRX	2426.3	2069.3	2095.25	-0.229071	-0.211519	-0.220295	1
FGFR1	5484.87	4627.67	4762.04	-0.245398	-0.204052	-0.224725	1
PRIM1	73.77	116.476	34.613	0.653312	-1.10558	-0.226132	1
SIN3A	1074.37	990.986	846.719	-0.117599	-0.344915	-0.231257	1
CDC45	196.143	300.939	93.3643	0.613962	-1.07704	-0.231537	1
RECQL4	300.452	419.699	155.501	0.479022	-0.952651	-0.236814	1
BRCA1	398.302	510.014	223.453	0.354156	-0.837747	-0.241796	1
MCM5	851.283	1068.64	483.28	0.326894	-0.818174	-0.24564	1
TRESLIN	200.298	255.341	110.433	0.347086	-0.862573	-0.257744	1
RBMS1	2680.72	2286.53	2178.34	-0.22886	-0.299165	-0.264013	1
CCNE2	124.264	193.559	54.6797	0.637833	-1.19177	-0.276967	1
MCM9	174.97	165.525	125.186	-0.0775519	-0.484183	-0.280867	1
GMNN	281.226	317.091	166.255	0.16956	-0.763464	-0.296952	1
BRIP1	331.006	339.588	213.862	0.0356923	-0.633786	-0.299047	1
MSH3	680.823	584.182	516.141	-0.219967	-0.40033	-0.310149	1
GINS2	139.675	200.272	62.5849	0.516032	-1.16467	-0.324318	1
BCL6	564.629	438.417	462.229	-0.364568	-0.287125	-0.325847	1
MAP2K4	764.629	630.274	577.573	-0.277706	-0.405797	-0.341752	1
FAM111A	967.51	1022.31	570.663	0.0785953	-0.763119	-0.342262	1
PCNA	1347	1264.44	893.792	-0.0918215	-0.592861	-0.342341	1
FBXO5	290.208	379.622	138.459	0.384799	-1.07213	-0.343667	1
ESCO2	145.928	203.67	64.6917	0.478051	-1.18083	-0.351389	1
POLD4	1248.08	925.224	1019.72	-0.431198	-0.28988	-0.360539	1
C12orf32	518.158	490.085	333.311	-0.0830107	-0.640391	-0.361701	1
CCDC111	127.785	125.8	78.928	-0.0248817	-0.700142	-0.362512	1
CDT1	141.171	208.471	57.0791	0.558137	-1.31025	-0.376057	1
GEN1	368.347	365.293	221.543	-0.013913	-0.738356	-0.376134	1
EME1	70.0104	86.9343	33.6924	0.305402	-1.0695	-0.382049	1
EME1	70.0104	86.9343	33.6924	0.305402	-1.0695	-0.382049	1
RECQL5	488.474	366.517	382.542	-0.414161	-0.351724	-0.382943	1
DBF4B	270.72	299.437	144.554	0.141775	-0.910395	-0.38431	1
NFIC	2450.67	2067.37	1681.56	-0.245725	-0.544232	-0.394979	1
POLE	873.571	895.876	492.136	0.0352407	-0.829832	-0.397296	1
ETAA1	352.025	304.001	232.493	-0.212506	-0.602291	-0.407399	1
CDK2	896.098	953.546	478.295	0.0886414	-0.907619	-0.409489	1
TERF1	292.526	227.176	205.83	-0.362331	-0.508063	-0.435197	1
FBXW7	628.768	431.833	471.603	-0.540921	-0.413868	-0.477394	1
MCM6	859.769	874.599	430.083	0.0240115	-1.00179	-0.48889	1
NFIA	85.023	62.8115	58.7673	-0.441019	-0.539076	-0.490047	1
LIG1	488.559	444.484	271.105	-0.138538	-0.851344	-0.494941	1
DUT	638.839	594.699	339.773	-0.104767	-0.913555	-0.509161	1
PTMS	10216	7098.98	7106.51	-0.52528	-0.523846	-0.524563	1
SETMAR	113.973	87.1737	71.1864	-0.383468	-0.684882	-0.534175	1
UCN	1.38316	0.648385	1.35197	-1.08136	-0.0356927	-0.558528	0
CHAF1B	148.66	177.632	56.649	0.253893	-1.40056	-0.573334	1
NUCKS1	6818.53	5377.65	3867.86	-0.34253	-0.8182	-0.580365	1
POLE2	50.4666	77.1755	15.0073	0.604466	-1.76881	-0.582172	1
REV3L	1268.17	842.949	835.783	-0.588964	-0.601086	-0.595025	1
POLI	360.844	238.592	226.542	-0.59328	-0.66869	-0.630985	1
RMI2	116.079	104.91	52.9467	-0.152295	-1.14483	-0.648562	1
GLI1	149.041	117.844	70.3083	-0.340101	-1.08521	-0.712656	1
ACHE	4.21293	1.59064	3.98248	-1.37824	-0.0709218	-0.72458	0
RAD1	1114.11	698.237	632.8	-0.673959	-0.81715	-0.745555	1
TREX1	185.418	124.808	96.5963	-0.574769	-0.940648	-0.757708	1
ZRANB3	91.4111	63.9578	45.779	-0.515261	-1.00779	-0.761525	1
C8orf45	26.2755	20.3581	11.119	-0.357188	-1.22671	-0.791946	0
PIF1	157.494	110.171	72.6028	-0.519215	-1.11774	-0.818477	1
ING4	322.971	165.725	196.677	-0.958986	-0.714312	-0.836649	1
RAD51	168.502	160.778	55.1341	-0.070628	-1.62068	-0.845653	1
BARD1	132.381	126.279	41.8152	-0.0722779	-1.67171	-0.871994	1
CDK1	728.225	708.042	216.372	-0.0409866	-1.75234	-0.896661	1
GLI2	669.849	391.774	289.928	-0.775172	-1.2109	-0.993034	1
CCNA2	782.165	723.512	189.634	-0.112858	-2.04571	-1.07928	1
ACVRL1	183.326	69.546	79.3124	-1.39509	-1.20216	-1.29862	1
NFIX	1913.83	875.556	663.556	-1.12809	-1.52892	-1.32851	1
E2F8	70.6935	55.1658	7.66295	-0.363109	-3.22936	-1.79623	1
NT5M	15.5235	4.85124	2.86178	-1.68201	-2.41976	-2.05088	0
NPM2	3.4754	0.344019	1.00495	-3.38902	-1.79469	-2.59185	0
ID3	4126.48	913.565	418.424	-2.17538	-3.30096	-2.73817	1
NFIB	0.382978	0	0	-3.38034	-3.35243	-3.36638	0
TBP	275.65	282.466	268.608	0.0332499	-0.0363961	-0.00157314	1
ISG15	462.976	264.526	289.434	-0.8091	-0.676667	-0.742883	1
